# Structural basis for peroxidase encapsulation in a protein nanocompartment

**DOI:** 10.1101/2023.09.18.558302

**Authors:** Jesse A. Jones, Michael P. Andreas, Tobias W. Giessen

## Abstract

Encapsulins are self-assembling protein nanocompartments capable of selectively encapsulating dedicated cargo proteins, including enzymes involved in iron storage, sulfur metabolism, and stress resistance. They represent a unique compartmentalization strategy used by many pathogens to facilitate specialized metabolic capabilities. Encapsulation is mediated by specific cargo protein motifs known as targeting peptides (TPs), though the structural basis for encapsulation of the largest encapsulin cargo class, dye-decolorizing peroxidases (DyPs), is currently unknown. Here, we characterize a DyP-containing encapsulin from the enterobacterial pathogen *Klebsiella pneumoniae*. By combining cryo-electron microscopy with TP mutagenesis, we elucidate the molecular basis for cargo encapsulation. TP binding is mediated by cooperative hydrophobic and ionic interactions as well as shape complementarity. Our results expand the molecular understanding of enzyme encapsulation inside protein nanocompartments and lay the foundation for rationally modulating encapsulin cargo loading for biomedical and biotechnological applications.
