## Supplementary Data 5 for "Structural basis for peroxidase encapsulation in a protein nanocompartment"

The table details the residue variety in % for each position in the query sequence.
Each column shows the % for that amino-acid, found in position ('pos') in the MSA.
In case there are residues which are not a standard amino-acid in the MSA, they are represented under column 'OTHER'
pos	A	C	D	E	F	G	H	I	K	L	M	N	P	Q	R	S	T	V	W	Y	OTHER	MAX AA	ConSurf Grade
1				0.318				0.079	0.794		95.552	0.238				0.397	2.621					M 95.552	9
2	0.079		3.566			0.317			0.238			89.540			0.158	4.517	1.585					N 89.540	8
3	0.079		0.079				2.771					96.912					0.079	0.079				N 96.912	9
4					0.079		0.158	0.079		99.525	0.079				0.079							L 99.525	9
5					0.791		67.484			1.978							0.316			29.430		H 67.484	8
6		0.079							2.927					0.079	96.835	0.079						R 96.835	9
7	1.266		20.649	59.810		2.453	6.646		1.187			3.244	0.158	2.769	0.554	0.554	0.079		0.633			E 59.810	5
8							0.396	0.158		99.367					0.079							L 99.367	9
9	99.921									0.079												A 99.921	9
10													100.000									P 100.000	9
11					1.028	0.079		66.008		0.870	0.079						0.079	31.858				I 66.008	5
12	0.632	0.079				1.028							0.316			54.625	43.241	0.079				S 54.625	8
13	15.573		24.506	24.427		2.292	1.660	0.079	0.079	0.079		0.870	7.273	1.028	1.028	18.656	2.213	0.237				D 24.506	3
14	62.134		2.213	10.830		1.897			1.344	0.237			1.344	0.316	0.158	15.020	0.395	4.111				A 62.134	4
15	97.310		0.316			0.237		0.079									1.820	0.237				A 97.310	9
16																			100.000			W 100.000	9
17	51.227		7.205	16.706		3.642	0.554		2.296			0.396		3.009	0.317	9.976	4.196	0.475				A 51.227	3
18	4.193		8.070	45.728		0.237				0.554	1.108			38.054	0.079	1.028	0.079	0.870				E 45.728	5
19					0.079			91.377		7.437	0.791							0.316				I 91.377	9
20	0.633		7.041	89.320		2.690			0.079			0.079		0.079		0.079						E 89.320	9
21	4.509		10.285	53.085		0.316	0.079			13.924	0.316	1.266		10.285		0.316	4.668	0.870			0.079	E 53.085	4
22			0.079	99.525										0.316	0.079							E 99.525	9
23	79.051					0.079					0.079						1.423	19.368				A 79.051	9
24	29.960					1.107		0.158	2.134					0.237	23.794	15.968	26.324	0.316				A 29.960	4
25	0.316	0.079	1.502	0.158										0.474	96.047	0.237	1.186					R 96.047	9
26	0.395													0.079	2.767	3.715	92.964	0.079				T 92.964	9
27					78.814			4.822		16.047						0.079		0.237				F 78.814	8
28	1.265	0.316		0.553				1.976	69.012	0.237			0.237	1.660	15.573	2.372	4.585	2.213				K 69.012	5
29	1.028			1.897		0.316		0.079		1.818			1.739	0.632	90.988	0.237	0.632	0.632				R 90.988	8
30	2.688	0.079	0.474		0.632		52.964			0.791	0.158	13.281			1.660	15.099	2.055	0.474	2.055	7.589		H 52.964	5
31	1.976	0.079						33.518		26.245	0.474					0.949		36.759				V 36.759	5
32	94.620					4.668										0.475	0.237					A 94.620	8
33	18.577	0.079			0.158	80.870		0.079								0.158		0.079				G 80.870	6
34										0.079					99.921							R 99.921	9
35							0.711		1.423	0.079		0.079			96.047		1.660					R 96.047	8
36	0.791				0.079			5.771		4.980	0.553					0.079	0.632	87.115				V 87.115	7
37	0.395							1.186		0.316							0.395	97.708				V 97.708	9
38			99.684	0.158								0.079		0.079								D 99.684	9
39	0.158	0.316			3.478			0.395		6.561	1.897						5.455	81.739				V 81.739	7
40	4.506		7.826	8.458		0.158	1.818	1.976	9.407	0.632		1.581	11.779	0.949	0.949	36.680	6.561	6.719				S 36.680	4
41	1.344		12.332	28.063		55.020	0.079		0.237			0.316	0.474	0.316		1.107	0.158	0.553				G 55.020	4
42	2.767		0.158	0.316		0.079				0.079			95.731			0.316	0.553					P 95.731	7
43	11.304	0.237	8.854	5.534	2.451	36.601	6.087		11.937	4.664	0.711	0.949		1.739	2.530	4.190	1.897	0.079		0.237		G 36.601	3
44			1.186	0.079		98.498										0.237						G 98.498	9
45	5.845	0.079	1.896	3.002	4.818	0.316	0.079	1.185		8.531	0.079	0.237	45.419	0.632		3.002	12.796	6.951	2.765	2.370		P 45.419	3
46	16.285		17.945	23.162		6.166		0.474	1.660	0.158	0.158	0.079		2.134	0.553	4.664	10.672	15.889				E 23.162	3
47	6.798	0.316		0.474	13.755		1.502	0.158	0.711	45.455	0.395		0.079	0.079	1.186	2.530	18.419	1.265	0.632	6.245		L 45.455	4
48	56.759		0.553			0.632	0.474					0.237	0.711	0.079		40.316	0.158			0.079		A 56.759	6
49	74.625	0.474				14.466			0.079				0.079			10.198	0.079					A 74.625	5
50	1.423						2.134	8.775		1.502					0.395		2.292	83.478				V 83.478	5
51	1.503		1.899	0.475		60.364	0.079					4.272	1.266		2.136	22.864	5.142					G 60.364	5
52	0.079		5.380		0.079			0.475		11.630		0.316			1.345	0.554	79.351	0.791				T 79.351	8
53		0.079				99.842										0.079						G 99.842	9
54			0.079				69.225		0.158						30.301	0.079				0.158		H 69.225	8
55	2.136		0.237	0.079	0.316	1.424		2.215	0.079	57.674	0.554	1.187		11.551	4.589	0.316	9.098	8.544				L 57.674	4
56	5.710	0.317	2.617	3.331		2.379	2.379	8.168	9.278	10.468	0.079	1.427		2.458	18.319	6.186	18.160	8.723				R 18.319	1
57	10.706	0.476	32.752	8.327		4.203	0.317	0.159	6.423	0.476	0.317	4.362	13.085	3.807	4.758	4.600	4.441	0.555		0.238		D 32.752	1
58	2.456				0.238	0.555		46.513		8.558	0.238		0.158			0.079	0.792	40.412				I 46.513	5
59	31.245		23.394	13.561		2.696	0.317		4.679	0.238		1.507	2.379	4.441	0.317	5.472	8.406	1.348				A 31.245	1
60	46.519		0.158	0.554	0.079	3.877		0.237				0.237	18.987	0.158	0.237	20.886	7.358	0.712				A 46.519	3
61	1.197		0.878	0.479	0.160	0.080	0.160	0.638	0.319	4.789			86.752	0.399		2.474	0.798	0.399		0.479		P 86.752	5
62	24.840	0.559	7.188	0.639	2.796	17.412	1.757	0.240	0.719	2.875	0.399	0.639	0.160	4.073	9.505	6.869	17.652	1.677				A 24.840	3
63	3.880		42.835	26.049	0.079	1.663	0.871		2.613	0.079		2.771	9.897	4.117	0.158	3.880	1.108					D 42.835	3
64	0.474		6.482	0.474		80.000	3.241			2.846		0.158		2.688	2.530	0.870	0.237					G 80.000	5
65	0.395							16.654		2.684	0.789						0.158	79.321				V 79.321	6
66	2.289		1.815	10.497	0.552	4.025	1.973	12.865	0.237	7.024	0.789	4.183		19.100	9.550	5.130	5.841	13.970	0.079	0.079		Q 19.100	1
67	89.652	0.790			0.079	0.158		0.869		0.079	0.079					3.239	2.291	2.765				A 89.652	7
68	3.078	0.079	0.474	0.158	2.368	0.158	28.887	0.237	6.630	2.920	0.237	0.789		4.183	37.490	3.710	1.579	6.314		0.710		R 37.490	4
69	8.129					0.079		1.342	2.368	49.329	0.158		0.237	26.283	6.156	1.736	2.210	1.973				L 49.329	5
70	1.577			0.079			2.445			0.079		0.079			93.060	1.025				1.656		R 93.060	8
71	11.278		10.016	42.902		0.710	1.577	1.498	1.893	1.735		0.315		8.991	7.808	0.631	7.098	3.549				E 42.902	4
72	13.328	0.315			1.577			0.552		0.158		0.079				30.126	3.076	50.789				V 50.789	5
73	5.599		1.183				0.631	0.079	31.546	11.909	5.047	2.839		16.798	20.820	0.473	1.025	1.972		0.079		K 31.546	4
74	11.435			1.025			0.237		0.079	0.237		0.473	68.927	3.549	2.445	4.811	6.782					P 68.927	5
75	0.158				1.105			12.470		66.377	0.552		1.184				0.158	17.758		0.237		L 66.377	5
76	1.263	0.947			0.158			11.444	0.079	0.710						0.079	1.026	84.294				V 84.294	7
77	1.026		0.237	68.982					0.158					3.631	25.178			0.789				E 68.982	8
78	0.079				4.104			0.474		85.793								4.341	5.209			L 85.793	7
79		0.316				0.079	0.079		3.946			0.395		0.631	80.821	0.158	13.575					R 80.821	8
80	5.367				1.894			0.868	0.079	0.079	0.316				0.947	0.079	0.237	89.976		0.158		V 89.976	8
81			1.342	0.474		0.316				0.158			96.290	0.079	0.079	0.237	1.026					P 96.290	8
82		0.079			99.763					0.158												F 99.763	9
83	1.500		0.395	23.441	0.316	0.079		0.395	2.447		0.079	0.158		1.421	3.552	3.236	61.957	0.947		0.079		T 61.957	5
84								3.078		62.036	0.158		0.079					34.649				L 62.036	7
85	3.157		6.077	0.631		1.500			2.131	0.237	0.158	1.815	0.079	4.972	2.526	59.747	16.811	0.158				S 59.747	4
86							0.158			1.105				0.079	98.500			0.158				R 98.500	9
87	14.207		14.680	26.046		0.237	0.316	0.947	0.631	0.316	0.079	4.578		15.075	3.315	6.867	5.998	0.631		6.077		E 26.046	3
88	57.932		6.077	31.176		0.158					0.079			3.710		0.474	0.316	0.079				A 57.932	7
89	0.079							68.114		6.788	0.316							24.704				I 68.114	7
90			98.264	0.474			0.079			0.158								1.026				D 98.264	9
91	11.129		60.616	0.079		0.395	0.158			0.158		12.391				14.996	0.079					D 60.616	6
92	1.026	0.237	0.079		0.395	0.158		0.947				0.316				0.631	0.237	95.975				V 95.975	9
93	7.577		7.182	80.505		0.237				1.579				0.158		1.815	0.552	0.395				E 80.505	7
94		0.079					0.237			0.079		0.079		0.237	98.895				0.395			R 98.895	9
95						99.921				0.079												G 99.921	9
96	59.511					0.237										40.253						A 59.511	6
97	5.130	0.237	2.841	6.630		1.500	0.158	0.237	12.865	8.366	0.474	17.837	0.237	26.046	13.181	1.184	1.973	1.026		0.079		Q 26.046	4
98	0.079		99.605									0.237				0.079						D 99.605	9
99	23.144	0.079				1.185		0.948		0.237			2.528			67.536	1.817	2.528				S 67.536	7
100			99.131	0.079								0.474					0.237	0.079				D 99.131	9
101		0.079			0.632					7.662								0.079	91.390	0.158		W 91.390	8
102	0.553		34.992	3.239		1.659								54.581		4.265	0.553		0.158			Q 54.581	7
103	3.555		0.790	0.079								0.474	93.681			0.711	0.711					P 93.681	7
104	20.932					0.079		0.079		11.295								67.615				V 67.615	8
105			3.002					0.158	92.812					0.158	0.632		0.079	3.160				K 92.812	9
106	9.005		63.270	21.880			0.237	0.158	0.553	0.079		0.553		0.711	0.395		1.343	1.817				D 63.270	4
107	99.921															0.079						A 99.921	9
108	95.659					0.158					0.474							3.710				A 95.659	9
109	2.684	0.079		1.184			0.395	1.894	36.306	1.815	0.947	0.789		16.022	31.965	0.552	4.578	0.789				K 36.306	4
110	7.656	0.395	0.631	5.130		0.079		0.158	43.173	0.947	0.237	0.079		13.891	15.785	0.474	11.129	0.237				K 43.173	4
111	0.474	5.209						31.018		56.511	4.262						0.158	2.368				L 56.511	6
112	99.448					0.079										0.237		0.237				A 99.448	9
113	1.580		0.237	0.237	69.510	0.474	0.711	0.316	0.079	8.373	1.659			0.316	2.765	1.027	1.027	0.553	0.474	10.664		F 69.510	4
114	73.460				0.948	0.079	0.869	1.106	0.079	0.237					0.237	1.264	1.659	20.063				A 73.460	7
115				100.000																		E 100.000	9
116			96.051	0.158								3.791										D 96.051	9
117	0.632	0.079	0.711	0.316		5.766	2.133		0.158	0.158	5.134	2.844		2.765	73.065	4.897	1.343					R 73.065	5
118	80.885					1.185		3.633		2.370	0.790					2.765	6.635	1.738				A 80.885	5
119	0.237							72.828		0.790	0.079						0.790	25.276				I 72.828	6
120	0.553				88.617			5.455		3.953							0.079	1.186		0.158		F 88.617	7
121	1.976		40.395	44.506	0.395	0.632	3.636			0.949		2.767		1.818	1.028	0.316	0.632	0.079		0.870		E 44.506	5
122						99.368										0.632						G 99.368	9
123	0.395	0.079		0.079	5.771		0.158	0.079		3.953						2.134	0.079	0.158	4.269	82.846		Y 82.846	6
124	40.000		5.217	8.300		6.324	0.237		5.217	0.949	0.237	0.079	19.842	3.083	3.399	3.874	3.162	0.079				A 40.000	1
125	81.107		3.478	6.087		0.949	0.079		0.079	0.237		0.158	1.976	1.028		4.506	0.237	0.079				A 81.107	5
126	95.020			0.079		2.767				0.474						0.158	0.474	1.028				A 95.020	8
127	2.767		3.794	0.158	0.079	59.209	1.739		0.158			3.083		3.162	1.107	24.743						G 59.209	4
128					0.553			91.706		0.316	2.054					0.237	0.079	4.818		0.237		I 91.706	8
129	4.660	0.316	8.768	23.065		5.766	0.158	0.869	1.343	1.264		0.553	0.553	8.610	3.791	3.160	23.539	13.586				T 23.539	3
130				0.079		99.921																G 99.921	9
131	0.948				0.237			73.302		18.246	1.501							5.766				I 73.302	6
132	3.949			0.158		4.344	0.079	0.869	0.158	1.501		0.158		0.237	83.412	0.632	0.632	3.870				R 83.412	6
133	17.312		6.482	24.743	0.079	2.292	1.186		3.320		0.474	1.739	12.806	9.328	1.739	15.494	2.846	0.158				E 24.743	3
134	23.794	7.273	0.791	3.478	0.158	37.154		0.079		0.395		0.632	0.079	0.553	4.348	19.763	0.791	0.711				G 37.154	4
135	7.346	0.079	0.158			1.580		0.079	0.079	0.158		0.158				66.746	22.986	0.632				S 66.746	5
136	0.948	0.079	3.318	0.079		0.711				0.158		0.158	2.212			87.046	4.976	0.316				S 87.046	7
137	2.611	1.503	0.079			0.396	9.731			0.712		82.832		1.108		0.316	0.396	0.237		0.079		N 82.832	8
138	12.421		3.165	5.142		0.554	0.712	0.079	7.595	0.158		0.316	44.699	2.453	10.997	3.085	8.228	0.396				P 44.699	1
139	22.310		0.316	5.142		1.899	4.509	1.345	9.335	0.712	0.237	0.712	29.826	0.633	3.639	5.380	3.006	10.997				P 29.826	3
140	0.079	0.158	0.237	0.237	1.027		0.474	11.848	0.079	66.430	1.106		0.079	1.027	0.079	0.079	2.528	14.534				L 66.430	4
141	24.092		0.553	1.185	0.395	0.711	1.027	0.474	9.953	0.711	0.632	0.395	13.349	4.265	1.659	8.689	29.700	2.054		0.158		T 29.700	3
142	0.632				0.079	0.316	1.580	0.711		92.496	1.264			0.158	0.553		0.158	2.054				L 92.496	7
143	0.395		1.896	0.079		0.395				0.079			95.893	0.079		1.106			0.079			P 95.893	8
144	41.446		9.960	18.394		3.775		0.723	1.767	0.080		0.402	2.570	1.928	0.080	11.486	6.024	1.285		0.080		A 41.446	3
145	3.318		69.589	7.504		0.395	0.158	0.158	0.869	0.316	0.079	4.739		2.370	0.158	9.479	0.790	0.079				D 69.589	5
146	19.984		0.079	0.474	0.079			6.003		1.343	0.079		31.912			0.079	1.185	38.784				V 38.784	4
147	9.637	0.079	1.106	1.896		5.924	0.079	0.632	11.690	2.370	0.474	0.474	0.474	1.185	51.501	7.899	2.765	1.738		0.079		R 51.501	4
148	12.796		46.682	20.853		5.766	0.632		0.158	4.423		3.160		1.422	1.738	1.975	0.316	0.079				D 46.682	3
149	0.553	0.079			5.450			21.011		5.213	2.291		0.079	0.079			0.395	4.502	0.079	60.269		Y 60.269	5
150	2.765		0.395	0.079						0.395		0.079	92.891		1.027	1.896	0.395			0.079		P 92.891	7
151	10.111		52.686	12.717		3.949	2.607	0.079	0.395	0.158		4.107	0.079	1.343	2.133	0.711	4.581	4.107		0.237		D 52.686	4
152	52.765		0.079				0.158	5.055	0.079	1.185				0.632	0.395	1.501	5.134	33.017				A 52.765	4
153	0.711				1.817			53.791		1.738							0.237	41.706				I 53.791	6
154	42.496			0.474		4.423										40.837	11.611	0.158				A 42.496	7
155	6.003	0.158	12.164	2.686	0.158	0.948	2.765		6.793	0.316		3.002		51.817	9.163	3.555	0.474					Q 51.817	4
156	98.578					1.027					0.158					0.079	0.079	0.079				A 98.578	9
157	0.474	0.237				0.079		10.032	0.632	70.142	0.316			0.553	0.316		0.395	16.825				L 70.142	5
158	3.083		2.688	17.549		1.502			2.292			5.534		0.949	0.474	43.636	22.292					S 43.636	5
159	26.166		0.949	30.514		2.925		0.316	3.083	0.158	0.079	0.079		15.494	6.640	3.794	8.221	1.581				E 30.514	4
160										100.000												L 100.000	9
161	0.237	0.079		0.079		0.237			3.320					0.079	95.731	0.079		0.158				R 95.731	9
162	0.237		2.055	0.949	0.237	0.079	0.395	0.632	0.316	91.858	0.474	0.237		0.079	0.791	0.237	1.107	0.316				L 91.858	7
163	88.863		0.316	2.923		0.158					0.316	0.079		1.185		2.686	0.079	3.397				A 88.863	7
164			0.395	0.079		95.972						0.079				3.476						G 95.972	9
165		1.423						2.055										96.443	0.079			V 96.443	9
166	3.794		60.632	8.775		6.877			0.079			17.312		2.055		0.237	0.079	0.079		0.079		D 60.632	5
167			0.079			99.763	0.158															G 99.763	9
168	1.187		0.316						0.079				98.339			0.079						P 98.339	9
169		0.396					0.079				0.079								0.079	99.367		Y 99.367	9
170	20.332	0.791	0.791		0.158	1.028	0.712	0.079	0.396		0.079	0.791	0.079	0.079	6.566	62.500	4.984	0.633				S 62.500	5
171	0.316	0.079			0.158			4.747		39.953	0.475						0.079	54.193				V 54.193	7
172	9.249							0.553		63.636	0.079							26.482				L 63.636	7
173	0.158	0.949			0.237			0.316		95.810	1.107				0.079			1.344				L 95.810	8
174	3.399	0.158	3.399			49.723						1.265	0.949			41.028		0.079				G 49.723	7
175	78.340		1.660	2.055		0.711			0.158	0.079			2.292	0.395	0.395	9.012	4.664	0.079		0.158		A 78.340	7
176	3.557		62.925	20.553		0.316	0.395		3.557	0.158		0.791	0.237	3.241	1.818	0.949	1.265	0.237				D 62.925	4
177	52.806		1.660	5.613		0.474	0.237	0.632		8.933	0.079	0.237	4.111	0.474		0.791	4.427	19.526				A 52.806	5
178		0.079			12.806		0.949									0.158			4.743	81.265		Y 81.265	7
179	2.372			1.186				0.237		1.423	0.395	0.949	0.079	3.715	1.186	0.632	86.482	1.344				T 86.482	7
180	53.633	0.079	0.948	7.899		0.395		0.079	23.065	3.002	0.079	0.632		5.134	2.686	1.501	0.553	0.316				A 53.633	5
181	12.085				0.079			7.188		18.167							0.079	62.322	0.079			V 62.322	7
182	14.692		0.237	0.790	0.079	4.107		0.790		0.395	0.079	9.558		0.474	0.079	60.821	6.240	1.343		0.316		S 60.821	5
183	0.474		0.237	80.553		17.312			0.079					0.158	0.079	0.949	0.158					E 80.553	8
184	22.925			0.474	0.079	15.889		0.237			0.158					2.530	57.628	0.079				T 57.628	7
185	2.609	0.079	5.692			1.186				0.079		4.901	0.316		14.862	38.814	30.672	0.791				S 38.814	7
186	5.696		67.880	19.304		0.079	0.158	0.158		0.158		3.877		2.136		0.158		0.396				D 67.880	6
187	2.213		10.751	8.379	0.079	1.028	56.047		0.316		0.316	0.553		15.573	2.134	0.791		0.870		0.949		H 56.047	5
188						99.605										0.395						G 99.605	9
189	0.554				0.870		5.696	0.079				0.237		0.316	0.396	0.316	0.712	0.554		90.269		Y 90.269	8
190										0.316	0.158		99.051		0.237	0.158		0.079				P 99.051	9
191	0.316							49.446		4.272	0.237						0.633	45.095				I 49.446	6
192	4.984	0.079			6.013	0.079	3.165	9.415	3.877	34.335	0.158			0.237	34.968	1.028	0.475	0.633	0.237	0.316		R 34.968	4
193	2.690		7.595	43.592		6.646	6.092		10.127			1.978		6.962	3.877	1.187	9.256					E 43.592	5
194			0.870	0.554			95.095			0.158				3.323								H 95.095	9
195								49.407		45.850	1.107							3.636				I 49.407	5
196	9.731		7.674	17.959		3.402	0.712		17.722			13.687	0.079	6.171	12.184	8.940	1.266	0.396		0.079		E 17.959	4
197	0.633	0.079	2.294	0.554		1.424	2.215		2.057			0.554	0.237	1.424	82.674	5.696	0.158					R 82.674	7
198				0.396	0.237			24.130		61.076	6.487			1.978				5.696				L 61.076	5
199	0.237		0.079		0.553	0.079		16.206		21.344	0.158						1.028	60.237			0.079	V 60.237	6
200	1.533		57.062	7.103		4.520			0.404			5.085	5.973	0.565		14.286	3.390	0.081				D 57.062	5
201	1.185	0.079	5.529	0.632		89.336			0.237			0.395			0.869	0.790	0.158	0.790				G 89.336	6
202	0.474		35.178	41.739		4.111	0.474		6.561	0.079		0.632	4.190	2.846	1.502	1.818	0.316				0.079	E 41.739	4
203	0.079						0.079	82.070		5.450	0.079		3.791					8.452				I 82.070	7
204	0.158			1.817	0.711			71.485	0.079	9.558				0.158		0.079	0.158	15.798				I 71.485	5
205		0.631			1.026					0.079					1.579		0.079		96.448	0.158		W 96.448	8
206	94.870	0.316						0.079								2.210	1.894	0.631				A 94.870	9
207	0.158			0.237									98.185	1.105		0.316						P 98.185	9
208	94.471					5.213				0.079						0.237						A 94.471	9
209	0.316	0.079						73.618		16.904	0.316	0.079					0.079	8.610				I 73.618	6
210	4.743		41.660	19.526		0.237	0.474		5.771		0.553	1.502	0.237	3.874	2.451	14.625	4.269	0.079				D 41.660	3
211	0.158	0.237	1.265	1.028		96.443						0.079		0.079		0.711						G 96.443	8
212	58.024	0.158				40.237							0.079			1.265		0.237				A 58.024	7
213	2.846	13.439			50.435			1.344		8.854	0.237					3.953		14.071		4.822		F 50.435	5
214	1.264							3.870		25.829	0.395							68.641				V 68.641	6
215								3.870		78.436	2.528						0.237	14.929				L 78.436	5
216	0.552		0.079													67.482	31.886					S 67.482	8
217	2.920	1.736	0.158	0.158		0.631		0.395	1.657	3.078	4.736			0.947	0.474	0.474	82.163	0.474				T 82.163	6
218															100.000							R 100.000	9
219						99.684									0.079	0.237						G 99.684	9
220	0.079		0.079	0.316		99.526																G 99.526	9
221			99.921			0.079																D 99.921	9
222	0.158				67.852		0.711			4.581	0.079	2.054				0.395		0.079	0.079	24.013		F 67.852	5
223	7.431	0.316	31.700	48.617		0.158		0.316	0.316	0.711	0.158	0.079		5.455	0.237	1.344	0.791	2.372				E 48.617	5
224					1.817			0.079		95.419	2.686											L 95.419	8
225	0.869	4.897	10.269	2.133	0.711		29.858	0.158	0.079	0.553		0.869		26.540	8.373	2.528	8.768	0.711	1.027	1.659		H 29.858	5
226		0.079			0.474			23.855		71.090	0.079					0.790		3.555			0.079	L 71.090	6
227	0.711					99.289																G 99.289	9
228	0.237	0.158	0.079	16.035			1.027	0.079		0.316				55.371	0.948	0.553	24.961	0.158			0.079	Q 55.371	8
229			99.052	0.948																		D 99.052	9
230	0.790				6.635			5.845		37.520	0.237						0.632	48.341				V 48.341	5
231	12.717	1.185		0.869	0.079											81.675	3.476					S 81.675	8
232		0.079						96.367		2.370							0.079	1.106				I 96.367	9
233				0.079		99.921																G 99.921	9
234						0.079														99.842	0.079	Y 99.842	9
235	7.741		5.924	0.395	0.079		0.553	0.474		53.318			0.079	3.633	2.212	4.107	20.616	0.474		0.237	0.158	L 53.318	4
236	5.055	0.079	8.294	0.474		5.529	1.027					1.501			0.632	76.698	0.553		0.079	0.079		S 76.698	5
237		0.079					99.368					0.079			0.079	0.237	0.079			0.079		H 99.368	9
238	0.316		60.474	0.158		0.237						3.399				7.826	27.589					D 60.474	5
239	67.930		18.483	3.476		2.923	0.316		0.079	0.237		0.079	0.079	0.158	0.316	3.160	2.370	0.395				A 67.930	5
240	2.528	0.079	25.355	26.856		1.422	0.632	0.237	8.926		0.158	2.923		2.686	0.790	5.134	21.485	0.790				E 26.856	3
241	5.450		3.476	2.607		3.239	0.790		0.553		0.553	1.896		0.395	1.106	25.434	41.153	13.349				T 41.153	3
242								11.462								0.079		88.458				V 88.458	7
243	0.553		2.925	22.451	0.079		7.273		1.660		0.079	4.190		30.040	22.767	1.344	6.482	0.158				Q 30.040	4
244					0.079					99.209	0.633							0.079				L 99.209	9
245																				100.000		Y 100.000	9
246	0.395				26.877		0.079	0.870		68.379	1.739				0.079			1.581				L 68.379	6
247		0.553	0.158	12.569	0.553		3.874	0.237	0.316	1.581				63.715	15.099		0.791	0.079		0.474		Q 63.715	6
248	0.474			90.119		0.079				0.079				8.854			0.079	0.316				E 90.119	9
249	5.375										0.079	0.158				31.146	63.241					T 63.241	7
250	0.079	0.158			45.217			1.344		48.063	4.427			0.079				0.395		0.237		L 48.063	5
251	2.292					1.028		0.395		0.870	0.158		0.079	0.474	0.079	1.502	90.514	2.609				T 90.514	8
252		0.079			97.154											0.079				2.688		F 97.154	9
253	1.580				0.316	0.079	0.158	0.237	0.237	66.667	1.106			4.581	22.354	2.133	0.079	0.474				L 66.667	5
254	7.340	19.890	0.474		0.316			0.395		6.551	27.388	0.868	2.605	0.710	0.079	3.631	7.261	22.336		0.158		M 27.388	4
255	1.263	0.079	0.947	0.552	0.868		4.893	0.079		42.778		3.710	0.158	2.920				0.316		41.436		L 42.778	5
256	0.474	0.079				0.079								0.237		1.657	97.395	0.079				T 97.395	9
257	37.727		5.998	0.158	0.079	6.709			0.079			0.079	10.734		0.079	33.149	5.209					A 37.727	4
258			0.237	99.605									0.079			0.079						E 99.605	9
259	97.159				0.079										0.079	2.605	0.079					A 97.159	9
260	23.994	0.395				3.394		0.474		0.158						52.013	4.972	14.601				S 52.013	5
261	0.316							2.999		0.079						0.079	0.079	96.448				V 96.448	8
262	47.514	3.236	0.395	0.316		4.104	0.710	0.868		0.158	0.316	0.316	13.418	0.158	0.395	10.103	1.973	15.943		0.079		A 47.514	4
263	0.237	0.079			0.947			10.418		72.612	0.710							14.996				L 72.612	6
264	8.163		8.163	18.367		2.041			10.204	8.163	2.041	2.041	22.449	2.041	6.122		4.082	6.122				P 22.449	1
265	20.200		5.509	5.426	0.668	7.012	1.336	5.843	1.503	3.422	0.167	2.337	1.085	1.169	5.008	12.354	24.207	2.755				T 24.207	1
266	25.161		0.275	0.459		4.408	2.479	0.184	0.459	2.388		1.010	41.047	2.204	4.132	11.019	3.489	1.286				P 41.047	1
267	22.411		1.358	10.866	0.170	9.338	2.037	0.340	2.037	0.509		0.509	11.036	20.374	2.377	8.998	5.263	2.037	0.340			A 22.411	1
268	23.564		1.980	15.644	0.198	19.208	0.792		7.327	2.772		0.198	3.366	6.337	2.574	7.525	6.931	1.584				A 23.564	1
